# Species-specific dynamics may cause deviations from general biogeographical predictions – evidence from a population genomics study of a New Guinean endemic passerine bird family (Melampittidae)

**DOI:** 10.1101/2023.10.19.563072

**Authors:** Ingo A. Müller, Filip Thörn, Samyuktha Rajan, Per Ericson, John P. Dumbacher, Gibson Maiah, Mozes Blom, Knud A. Jønsson, Martin Irestedt

## Abstract

New Guinea, the largest tropical island, is topographically complex and is dominated by a large central mountain range surrounded by multiple smaller isolated mountain regions along its perimeter. The island is biologically hyper-diverse and harbours an avifauna with many species found only there. The family Melampittidae is endemic to New Guinea and consists of two monotypic genera: *Melampitta lugubris* (Lesser Melampitta) and *Megalampitta gigantea* (Greater Melampitta). Both Melampitta species have scattered and disconnected distributions across New Guinea in the central mountain range and in some of the outlying ranges. While *M. lugubris* is common and found in most montane regions of the island, *M. gigantaea* is elusive and known from only six localities in isolated pockets on New Guinea with very specific habitats of limestone and sinkholes. In this project, we apply museomics to determine the population structure and demographic history of these two species. We re-sequenced the genomes of all seven known *M. gigantaea* samples housed in museum collections as well as 24 *M. lugubris* samples from across its distribution. By comparing population structure between the two species, we investigate to what extent habitat dependence, such as in *M. gigantaea*, may affect population connectivity. Phylogenetic and population genomic analyses, as well as acoustic differentiation, revealed that *M. gigantaea* consists of a single population in contrast to *M. lugubris* that shows much stronger population structure across the island. This work sheds new light on the mechanisms that have shaped the intriguing distribution of the two species within this family and is a prime example of the importance of museum collections for genomic studies of poorly known and rare species.
