## Supplementary material for "Species-specific dynamics may cause deviations from general biogeographical predictions – evidence from a population genomics study of a New Guinean endemic passerine bird family (Melampittidae)": S1 Table

### Sheet: Sheet1
Voucher	Species	Sex	Locality	Elevation (m)	Latitude	Longitude	Tissue	Year	Mapped Reads	Mapping Perc.	Mean DoC	Mapping Q-Score	Notes
AMNH 293747	Megalampitta gigantea	Male	Siwi, Arfak mts., Bird's Head	800-1500	-1.5	134.0	skin	1928	261403	0.2	0.0261	51.5433
AMNH 590763	Megalampitta gigantea	Male	Mt Moari, Arfak mts., Bird's Head	914.4	-1.37	134.08	skin	1899	14563846	41.22	1.0304	51.1949
AMNH 590764	Megalampitta gigantea	Male	Setekwa River, Snow mts, Western Ranges	914.5	-4.57	137.35	skin	1910	86739062	87.25	9.4132	53.9182
Bishop 101808	Megalampitta gigantea	unknown	Mt. Somoro, 7mi NE Lumi, Torricelli Mts,	1066.8	-3.39	142.13	skin	1972	86414456	89.45	9.3443	53.7208
BMNH 1911.12.20.1069	Megalampitta gigantea	Female	Utakwa River, S Lowlands	762	-4.85	137.06	skin	1912	50038232	74.58	4.3313	50.7536	Upon reinspection it's probably a Male
BMNH 1942.1.6.24	Megalampitta gigantea	Female	Boneno, Mt. Mura, SE Peninsula	NA	-9.88	149.39	skin	1940	68413874	82.78	6.4265	52.4409
PNGNM 26694	Megalampitta gigantea	Male	OK Blugum Tem, Western Province	NA	-5.35	141.22	fresh		214782530	91.84	30.9353	56.8656
AMNH 267163	Melampitta lugubris	Female	Sevia, Huon Peninsula	NA	-6.3	147.65	skin	1929	1750050	1.36	0.1571	49.2927
AMNH 293748	Melampitta lugubris	Male	Lehuma, Arfak, Bird's Head	NA	-1.48	134.05	skin	1928	90274128	75.21	9.3116	52.7015
AMNH 293751	Melampitta lugubris	Male	Dohunsehik, Bird's Head	1400	-1.47	133.83	skin	1928	107052330	89.75	11.8208	54.1442
AMNH 301956	Melampitta lugubris	Male	Weylandgeb, Kunupi, Western Ranges	NA	-3.83	135.92	skin	1931	86605575	86.99	9.0637	53.5542
AMNH 340363	Melampitta lugubris	Male	Bernhard Camp, NW Lowlands	50	-3.48	139.22	skin	1939	72164971	85.46	7.3525	54.0028
AMNH 340368	Melampitta lugubris	Male	Habbema Lake	2800	-4.17	138.67	skin	1938	105305570	90.26	11.2231	54.4211
AMNH 340376	Melampitta lugubris	Male	Bele River, Western Ranges	NA	-3.98	138.87	skin	1938	100908151	91.04	11.0731	54.6843
AMNH 340398	Melampitta lugubris	Male	Mt. Wilhelmina, Western Ranges	4730	-4.25	138.75	skin	1938	62234805	69.45	5.1611	51.0446
Bishop 100613	Melampitta lugubris	unknown	Mt. Wilhelm, Eastern Ranges	3474.72	-5.81	145.06	skin	1971	188552982	93.02	21.2703	55.6316
Bishop 51170	Melampitta lugubris	unknown	Mt. Kaindi, SE Peninsula	2350	-7.57	146.67	skin	1967	87384554	89.3	9.1795	53.9094
Bishop 54821	Melampitta lugubris	unknown	Bulldog Road, 12 mi. from Edie Creek, SE Peninsula	2500	-7.5	146.66	skin	1967	95933636	89.5	10.2503	54.293
Bishop 55612	Melampitta lugubris	unknown	Mt. Kerigomna, Eastern Ranges	3050	-5.98	145.12	skin	1968	87341447	90.56	9.3683	54.4119
Bishop 60909	Melampitta lugubris	unknown	Duma Sub Distr., fringe of Lavani Valley,	2450	-5.75	142.57	skin	1968	97677894	89.51	10.0896	53.8599
Bishop 98065	Melampitta lugubris	unknown	Moimo, S.W. of Garaina, SE Peninsula	1828.8	-7.88	147.13	skin	1969	90424082	89.01	9.2516	54.1163
Bishop 98503	Melampitta lugubris	unknown	Lake Louise, N.W. of Telefomin, Border Ranges	2590.8	-5.12	141.63	skin	1970	182399923	91.28	20.3584	54.8254
NRM542901	Melampitta lugubris	unknown	C.New Guinea, Weiga	2400	-5.82	144.84	skin	1951	46291082	89.33	5.1394	54.0706
NRM543907	Melampitta lugubris	unknown	C.New Guinea, Nondugl	1720	-5.88	144.76	skin	1951	46988821	91.63	5.3768	55.2163
NHMD 615247	Melampitta lugubris	unknown	Wasaunon, Huon	2951.0	-6.09526	146.9157	tissue	2016	176586543	95.27	25.0895	56.9947	Alternative Voucher Name ZMUC 615247
NHMD 616019	Melampitta lugubris	unknown	Above Ubii Camp, Huon Peninsula	2379.0	-6.172783	146.84573	Blood	2018	189865012	95.8	27.3981	57.0834	Alternative Voucher Name ZMUC 616019
AMNH 420115	Melampitta lugubris	Male	Mount Tafa, East slope, SE Peninsula	NA	-8.63	147.18	skin	1933	65908980	91.86	7.3366	55.0523
AMNH 420118	Melampitta lugubris	Male	Murray Pass, Wharton Range, SE Peninsula	NA	-8.51	147.35	skin	1933	52676049	90.75	5.8023	54.8115
AMNH 590750	Melampitta lugubris	Male	Head of Aroa River, SE Peninsula	NA	-9.07	146.8	skin	1905	97416662	91.22	10.743	55.1048
AMNH 705058	Melampitta lugubris	Male	Mt. Orata, Kubor Mts., Eastern Ranges	NA	-6.1	144.5	skin	1950	55388413	90.08	6.1656	54.5089
AMNH 792726	Melampitta lugubris	Male	Mt. Kominjim, Schrader Mts. Terr., Eastern Ranges	NA	-5.22	144.52	skin	1964	60729386	83.21	6.3154	53.0236
Mapped reads: Total number of reads that mapped onto the reference genome
Mapping Perc.: Mapping percentage
Mean DoC: Mean Depth of Coverage across the whole genome
Mapping Q-Score: Mean mapping quality score
Voucher abbreviations:
AMNH	American Museum of Natural History, New York, NY, USA
Bishop	Bernice Pauahi Bishop Museum, Honolulu, HI, USA
BMNH	Natural History Museum, London, UK
PNGNM	Papua New Guinea National Museum and Art Gallery, Port Moresby, Papua New Guinea
NRM	Swedish Museum of Natural History, Stockholm, Sweden
NHMD	Natural History Museum of Denmark, Copenhagen, Denmark
