## Supplementary material for "Species-specific dynamics may cause deviations from general biogeographical predictions – evidence from a population genomics study of a New Guinean endemic passerine bird family (Melampittidae)": S2 Table

### Sheet: Ark1
Nextflow workflow	Github commit
nf-polish	3b9aad33f40f7a4abc8c2ca109fb4c4072e187d6
nf-µmap	f741ca30d1feb7161db9e93035f33318f8b4f75f
nf_mito-mania	69cd94de08f7a95d70c2afa5486d6d4ecc7ee6fb
nf-phylo	fe3edf6276781afabfbb957792e3a9a02ded96a5
