## Supplementary material for "Species-specific dynamics may cause deviations from general biogeographical predictions – evidence from a population genomics study of a New Guinean endemic passerine bird family (Melampittidae)": S3 Table

### Sheet: Ark1
Individual	Affected libraries
MelLug_AMNH293748	L01, L02, L03, L04
MelLug_AMNH293751	L01, L02, L03, L04
MelLug_AMNH301956	L01, L02, L03, L04
MelLug_AMNH340398	L01, L03
MelLug_B98503	L01, L02, L03, L04
MelLug_ZMUC615247	Fresh sample (only one library)
