## Supplementary material for "Species-specific dynamics may cause deviations from general biogeographical predictions – evidence from a population genomics study of a New Guinean endemic passerine bird family (Melampittidae)": S4 Table

### Sheet: Individual
Population	min	max	median	mean	sd
M. gig.	0.000255	0.002085	0.000856	0.000921	0.000435
M. gig. aut.	0.000255	0.002085	0.000862	0.000932	0.000435
M. lug.	0.00043	0.004941	0.001739	0.001807	0.000764
M. lug. aut.	0.00043	0.004941	0.001785	0.001845	0.000748
Individual nucleotide diversity
aut. = autosomes only

### Sheet: Species-wide
Population	min	max	median	mean	Sd
M. gig.	0.001233	0.002144	0.00178	0.001778	0.000175
M. gig. aut.	0.001519	0.002144	0.001788	0.001797	0.000143
M. lug.	0.004298	0.005576	0.004838	0.004875	0.00029
M. lug. aut.	0.00451	0.005576	0.004855	0.004896	0.000273
Species-wide nucleotide diversity averaged across all chromosomes
aut. = autosomes only
