## Supplementary material for "Species-specific dynamics may cause deviations from general biogeographical predictions – evidence from a population genomics study of a New Guinean endemic passerine bird family (Melampittidae)": S5 Table

### Sheet: Tajima's D
Population	min	max	median	mean	sd
M. gig.	0.005537	0.170326	0.111812	0.10275	0.040099
M. gig. aut.	0.032879	0.170326	0.112561	0.106222	0.036124
M. lug.	-1.0549	-0.37434	-0.89659	-0.90225	0.12629
M. lug. aut.	-1.0549	-0.79874	-0.91396	-0.9211	0.076483
Species-wide Tajima's D averaged across chromosomes
aut. = autosomes only
